# MeTrEx: Membrane Trajectory Explorer

**DOI:** 10.1101/2025.01.31.634501

**Authors:** Sabrina Jaeger-Honz, Christiane Rohse, Beat Ehrmann, Karsten Klein, Ying Zhang, Wendong Ma, Yu Hamada, Jian Li, Falk Schreiber

**Affiliations:** Department of Computer and Information Science, University of Konstanz, Universitätsstrasse 10, Konstanz, 78464, Germany; Monash Biomedicine Discovery Institute, Monash University, Clayton, 3800, Victoria, Australia; Faculty of Information Technology, Monash University, Clayton, 3800, Victoria, Australia

**Keywords:** Molecular Dynamics Simulation, Membrane Interaction Analysis, Trajectory Visualisation, Ligand-Membrane Interaction, Visual Analysis, Computational Biophysics

## Abstract

**Background:** Molecular Dynamics (MD) simulations provide valuable insights into the behaviour of biomolecules, particularly in complex systems such as cellular membranes. However, the increasing volume of MD data presents significant challenges in data visualisation, exploration and analysis.

**Result:** We present MeTrEx (Membrane Trajectory Explorer), a Python-based software designed to enhance the exploration and analysis of MD simulation data, with a focus on ligand and membrane molecule interactions. MeTrEx offers an intuitive graphical user interface for visualisation, advanced interaction tools, and comprehensive analytical capabilities. The software also supports comparative analyses of molecular trajectories and integrates external datasets for a more holistic view. A case study analysing the interaction of Polymyxin B1 with a bacterial membrane demonstrates the tool’s capabilities to investigate complex molecular behaviours.

**Conclusion:** By combining detailed molecular analysis with interactive visualisation, MeTrEx provides researchers with a powerful platform to investigate complex biomolecular systems, contributing to a deeper understanding of ligand-membrane interactions.
