## Additional_file_2 for "MeTrEx: Membrane Trajectory Explorer"

### Sheet: tool comparison revised 11.12
			GUI / Command Line													call it all molecular analysis									Move 2 columns to the left	flip abstraction columns
				Accessibility				Membrane analysis						Molecular analysis		Drug molecule analysis					Visualization					Abstraction
	Name	year	Type	Programming language type	use without scripting	Load XVG files	file type	APL	Thickness	Curvature	SCD	volumetric analysis	membrane related analysis	Number of H-bones	intramolecular Distance	Small molecules	Protein	individual atom analysis	drug molecule related analysis	time series analysis	Membrane	3D	time series animation	type of time series	trajectory	abstraction type	Membrane abstraction level	advantage	URL
	MeTrEx	SOON	GUI	python	＋	＋	PBD, XVG, XTC, TRR, GRO	-	-	-	-	-	-	-	＋	＋	-	＋	＋	＋	＋	＋	＋		＋	approximated surface and the triangulated surface	Mid-High
	MOSAICS	2023	command line/scripting	C++	-	-	PBD, XTC, TRR, GRO	＋	＋	＋	＋	＋	＋	＋	＋	＋	＋	＋	＋	＋	＋	＋	＋		＋	Dots	Mid	offers function mostly in 2D but partially 3D such as Lipid Density, Lipid Distances,P2, Lipid Orientation, Interleaflet Contacts, Lipid Contacts, Nearest Neighbors, APL, 2D Enrichment, and Mean Lipid Coords	https://www.sciencedirect.com/science/article/pii/S0006349522009031
	PyLipID	2022	scripting	Python package	-	-	XTC, GRO	-	-	-	-	-	-	-	-	-	＋	-	-	＋	＋	＋	-	he basis of the minimum distance of the lipid molecule to the protein.	-	-	-		https://pylipid.readthedocs.io/en/master/
	ProLint	2021	GUI, web app	python library	＋	-	XTC, GRO	＋	＋	＋	＋	＋	＋	-	＋	-	＋	＋	-	＋	＋	＋	＋	contact information between proteins and lipids in the system, distance between a residue and a lipid as a function of simulation time.	＋	Surface model	Mid		https://prolint.ca/
	LyPyphilic	2021	scripting/ API	python library	-	-	TPR, XTC	＋	＋	-	＋	-	＋	-	-	-	-	-	-	＋	-	-	-	identifying the largest cluster of a specific species of lipids over time.	-	-	-	lipid angle	https://lipyphilic.readthedocs.io/en/latest/
	Diptool	2021	scripting	C++	-	-	EXE,TXT	＋	-	-	-	-	＋	-	-	＋	-	-	＋	＋	＋	＋	＋		＋	dots(beads) and licorice	Mid		https://pmc.ncbi.nlm.nih.gov/articles/PMC8585202/#B23-materials-14-06455
	Michelanglo	2020	Web app GUI	JavaScript	＋	-	pymol, PBD	-	-	-	-	-	-	-	＋	＋	＋	＋	-	-	-	＋	-		-	-	-	lipid bilayer	https://michelanglo.sgc.ox.ac.uk/
	Memsurfer	2019	scripting/python API	python/C++	-	-	GRO, TPR	＋	＋	＋	＋	＋	＋	-	-	＋	＋	＋	-	-	＋	＋	-		-	surface mode, licoricel	Low-Mid	APL resolution	https://pubs.acs.org/doi/full/10.1021/acs.jctc.9b00453
	FATSLiM	2017	command line/scripting	python, C compiler	-	＋	GRO, TRR, XTC, NDX, XVG	＋	＋	＋	-	-	＋	-	-	-	-	-	-	＋	＋	＋	-	APL and the membrane thickness for the last 100 frames	-	bead, ball and stick	Low-High	Membrane identification the number of membrane PCA	https://fatslim.github.io/
	QWikMD	2016	GUI	TCL/TK, Python	＋	-	PBD,XYZ, MOL2	-	-	-	-	＋	＋	＋	＋	＋	＋	-	-	＋	＋	＋	-		-	Ribbon, Ball-and sticls	Low-Mid		https://www.ks.uiuc.edu/Research/qwikmd/
	MDAnalysis	2016	command line/ scripting	python library	-	＋	PBD, XYZ	-	-	＋	-	＋	＋	＋	＋	＋	＋	＋	＋	＋	-	-	-		＋	-	-		https://userguide.mdanalysis.org/stable/examples/analysis/README.html#trajectory-similarity
	NGL viewer	2015	GUI, WebAPI	JavaScript	＋	-	PBD, GRO, mmCIF	-	-	-	-	＋	＋	＋	＋	＋	＋	＋	＋	＋	-	-	-		＋	Rope-like, cartoon, tube, ribbon, trace, backbone, rocket,spacefill, ball+stick, licorice, line, point’	Low	memory reuse electron densities electrostatic potentials (静電ポテンシャル)	https://nglviewer.org/ngl/api/index.html https://nglviewer.org/ngl/api/manual/coloring.html
	Membrainy	2015	scripting	JavaScript(no compile)	-	-	PBD, XTC, TRR, TPR, CPT, GRO	＋	＋	-	＋	-	＋	-	-	-	-	＋	-	＋	＋	-	＋	membrane thickness, entropy, flip-flopping,comparing the force field distance	＋	2D surface	High	Tracks properties like APL and thickness over time.	https://pubmed.ncbi.nlm.nih.gov/26060507/
	YASARA	2014	GUI	python	＋	-	PBD, YOB, SCE	-	-	-	-	＋	＋	＋	＋	＋	＋	＋	＋	＋	＋	＋	＋		＋	Ribbon, spacefill,	Low	labeling distance of interest count atoms / residue	https://www.yasara.org/membranemd.htm
	LOOS	2014	command line/ scripting/python API	C++、python library	-	-	PBD,psf,crd,gro,xyz	＋	＋	-	＋	＋	＋	＋	＋	＋	＋	＋	＋	＋	＋	＋	＋	density over time, molecule distance overtime	＋	Ribbon, sticks	Low		https://grossfieldlab.github.io/loos/index.html
	Membplugin	2014	GUI,Web app, Command line	TCL	-	-		＋	＋	＋	＋	＋	＋	-	＋	＋	＋	＋	＋	＋	＋	-	-	the area per lipid, the avarage thickness with time	-	flat	High		https://sourceforge.net/projects/membplugin/
	APL@Voro	2013	GUI, command line	C++	＋	-	PBD,NDX, XTC, TRR	＋	＋	-	-	-	＋	-	-	＋	＋	＋	-	＋	＋	-	＋	Area per lipid and thickness over time	-	flat	High		https://cellmicrocosmos.org/aplvoro/
	ProDy	2011	scripting, API	Python package	＋	-	PBD, DCD	-	-	-	-	-	-	＋	＋	＋	＋	＋	-	＋	-	-	＋		-	-	-	NMA/PCA analysis	http://www.bahargroup.org/prody/
	Mdtraj		python library	python library	ー			ー	ー	ー	ー	ー	ー	＋	＋	＋	＋	＋	＋	＋	-		＋		+	-	-		https://pmc.ncbi.nlm.nih.gov/articles/PMC4623899/

### Sheet: tool comparison original
			Accessibility				Membrane analysis						Molecular analysis		Drug molecule analysis				Visualization
	Name	year	Type	Programming language type	use without scripting	Load XVG files	file type	APL	Thickness	Curvature	SCD	volumetric analysis	membrane related analysis	Number of H-bones	intramolecular Distance	Small molecules	Protein	individual atom analysis	drug molecule related analysis	Membrane	time series	trajectory for selected molecules	advantage	URL
	MeTrEx	SOON	GUI	python	＋	＋	PBD, XVG, XTC, TRR, GRO	ー	ー	ー	ー	ー	ー	＋	＋	＋	＋	＋	＋	＋	＋	＋
	NGL viewer	2015	GUI	ython	＋	ー	PBD, GRO, mmCIF	ー	ー	ー	ー	＋	＋	＋	＋	＋	＋	＋	＋	ー	＋	＋	memory reuse electron densities electrostatic potentials (静電ポテンシャル)	https://nglviewer.org/ngl/api/index.html https://nglviewer.org/ngl/api/manual/coloring.html
	YASARA	2014	GUI	GUI	＋	ー	PBD, YOB, SCE	ー	ー	ー	ー	＋	＋	＋	＋	＋	＋	＋	＋	＋	＋	＋	labeling distance of interest count atoms / residue	https://www.yasara.org/membranemd.htm
	APL@Voro	2013	GUI, command line	GUI, command line	＋	ー	PBD,NDX, XTC, TRR	＋	＋	ー	ー	ー	＋	ー	ー	＋	＋	＋	ー	＋	ー	ー		https://cellmicrocosmos.org/aplvoro/
	QWikMD	2016	GUI	Gui	＋	ー	PBD,XYZ, MOL2	ー	ー	ー	ー	＋	＋	＋	＋	＋	＋	ー	ー	＋	＋	ー		https://www.ks.uiuc.edu/Research/qwikmd/
	Michelanglo	2020	Web app GUI	Web app GUI	＋	ー	pymol, PBD	ー	ー	ー	ー	ー	ー	ー	＋	＋	＋	＋	ー	＋	＋	ー	lipid bilayer	https://michelanglo.sgc.ox.ac.uk/
	ProLint	2021	web app GUI	web app GUI	＋	ー	XTC, GRO	＋	＋	＋	＋	＋	＋	ー	＋	ー	＋	＋	ー	ー	＋	＋		https://prolint.ca/
	ProDy	2011	command line/ scripting	python library	ー	ー	PBD, DCD	ー	ー	ー	ー	ー	ー	＋	＋	＋	＋	＋	ー	＋	ー	ー	NMA/PCA analysis	http://www.bahargroup.org/prody/
	FATSLiM	2017	command line/ scripting	python library	ー	＋	GRO, TRR, XTC, NDX, XVG	＋	＋	＋	ー	ー	＋	ー	ー	ー	ー	ー	ー	ー	ー	ー	Membrane identification the number of membrane PCA	https://fatslim.github.io/
	Memsurfer	2019	command line/ scripting/python API	python/C++	ー	ー	GRO, TPR	＋	＋	＋	＋	＋	＋	ー	ー	＋	＋	＋	ー	＋	ー	ー	APL resolution	https://pubs.acs.org/doi/full/10.1021/acs.jctc.9b00453
	Membrainy	2015	command line	command line	ー	ー	PBD, XTC, TRR, TPR, CPT, GRO	＋	＋	ー	＋	ー	＋	ー	ー	ー	ー	＋	ー	ー	＋	＋	Tracks properties like APL and thickness over time.	https://pubmed.ncbi.nlm.nih.gov/26060507/
	LyPyphilic	2021	command line/ scripting	python library	ー	ー	TPR, XTC	＋	＋	ー	＋	ー	＋	ー	ー	ー	ー	ー	ー	ー	＋	ー	lipid angle	https://lipyphilic.readthedocs.io/en/latest/
	MDAnalysis	2016	command line/ scripting	python library	ー	＋	PBD, XYZ	ー	ー	＋	ー	＋	＋	＋	＋	＋	＋	＋	＋	ー	＋	＋		https://userguide.mdanalysis.org/stable/examples/analysis/README.html#trajectory-similarity
	PyLipID	2022	command line/ scripting	Python library	ー	ー	XTC, GRO	ー	ー	ー	ー	ー	ー	ー	ー	ー	＋	ー	ー	ー	ー	ー		https://pylipid.readthedocs.io/en/master/
	MOSAICS	2023	command line/ scripting	C++	ー	ー	PBD, XTC, TRR, GRO	＋	＋	＋	＋	＋	＋	＋	＋	＋	＋	＋	＋	＋	＋	＋	offers function mostly in 2D but partially 3D such as Lipid Density, Lipid Distances,P2, Lipid Orientation, Interleaflet Contacts, Lipid Contacts, Nearest Neighbors, APL, 2D Enrichment, and Mean Lipid Coords	https://www.sciencedirect.com/science/article/pii/S0006349522009031
	LOOS	2014	command line/ scripting/python API	C++、python library	ー	ー	PBD,psf,crd,gro,xyz	＋	＋	ー	＋	＋	＋	＋	＋	＋	＋	＋	＋	＋	＋	＋		https://grossfieldlab.github.io/loos/index.html
	Diptool	2021	command line/ scripting	C++	ー	ー	EXE,TXT	＋	ー	ー	ー	ー	＋	ー	ー	＋	ー	ー	＋	＋	＋	＋		https://pmc.ncbi.nlm.nih.gov/articles/PMC8585202/#B23-materials-14-06455
	Mdtraj		python library	python library	ー			ー	ー	ー	ー	ー	ー	＋	＋	＋	＋	＋	＋	ー	＋	＋		https://pmc.ncbi.nlm.nih.gov/articles/PMC4623899/

### Sheet: memo
	APL	area per lipid=単一の脂質分子が占有する面積
()	DOP SCD	膜脂質二重層中の脂肪酸鎖の配向秩序を定量的に示す指標 高秩序＝膜は硬くなる(ゲル相に近い) このパラメーターで膜が位相に入ったかどうかわかる
	Web appは基本的にスクリプトが事前用意されている前提で動く
	Libraries and Commandはスクリプトが必要
	GUI(Graphycal use interface) allows users to interact with devices through visual icons
	command line とはターミナルで直接コマンドを入力して実行する、複雑なタスクには向いていない
	python libraryとは関数が直接コード内で呼び出される
	python API(application programming interface) 自分で作成したサービスに他人が作成したツールを統合できる＝自分で１から最後まで作成する必要なし。関数はサーバー上で呼び出し
	question
	if a tool need matplot or any other tool, does it count as function?
	サポートしててもどれかの機能が欠けている。Metrexのようにmembrane analysisはないけど、drug molecules analysisにフォーカスしているのものはない
	XGVfileはGROMACSにて生成される。PCAplotなどデータをプロットしたいときに使用。Metrex以外のその他３つのツールはPCAやplot機能を搭載している
	ファイルについてはMetrexが読み込みできるXGVfile
	今後、どちらの機能もサポートできるものがあるといい														MeTrEx	膜と関連分子の可視化シミュレーション
	GUI base の方がmolecular analysisが多い傾向で、non-gui はmembrane analysisが多い														NGL viewer	高分子構造の可視化
															YASARA	molecular-graphics, -modeling and -simulation program
															APL@Voro	膜可視化シミュレーション、膜解析
	file type														QWikMD	分子動力学シミュレーション
	PBD, psf,crd,gro,xyz = model, structual analysis														Michelanglo	3D高分子可視化
	trr, xtc , arc= trajectory														ProLint	タンパク質と脂質の相互作用、膜分析
	yob=for annotating molecules														ProDy	膜タンパク質構造分析
	sce= contain 3-D data and stylization on multiple objects														FATSLiM	膜関連の物理的特性分析、膜シミュレーション
	ndx=index														Memsurfer	膜や膜表面特性分析
	DCD=trajectory														Membrainy	膜分析
	XVG=plot														LyPyphilic	脂質膜シミュレーション
	TPR＝binary type (2進数のデータ),GROMACS専用														MDAnalysis	MDシミュレーション
	mmCIF=molecular structure														PyLipID	タンパク質と脂質の相互作用、結合部位分析
	TXT＝text file														MOSAICS	膜の形態的、運動学的特性の分析
	exe=executable file														LOOS	分子動力学シミュレーション
															Diptool	粒子軌道の可視化、自由エネルギー分析
															Membplugin	MDシミュレーションを通じて膜タンパク質や膜特性解析
	open source
	GUIは基本ないけどopen sourceを提供してるものもある
	GUI + command line= 使いやすい、もし複雑なタスクだったらcommand line の方がいい														visualization	MD simulations	Membrane analysis		lipid protein interaction
	GUIは簡単な操作だけ
	LOW = space full ball and stick, licorice >20%
	MID=beads, dots =50%
	HIGH= plain
Low	All-atom model	ball and stick, Ribbon, Space-fill
Medium	Coarse-grained model	Bead, surface(defines the physical or computational structure of an object at the surface level)
High	Continuum model	Surface representation(how the surface is depicted visually )
	time series analysisのカテゴリーを作成する
	animated time series

### Sheet: Sheet4
	NGL viewer
													Mosaic
													prolint
	diptool
														Loos
